# The *Aedes aegypti* bacterial microbiota is robust to infection with the obligate microsporidian parasite *Edhazardia aedis*

**DOI:** 10.64898/2026.01.28.702404

**Authors:** Dom Magistrado, Sarah M. Short

## Abstract

*Edhazardia aedis* is an obligate microsporidian parasite of the arthropod vector *Aedes aegypti*, which is responsible for the spread of several vertebrate pathogens of global health importance. *E. aedis* can be highly virulent to *Ae. aegypti* and infection has severely detrimental effects on multiple life history traits that are relevant to the vectoral capacity of *Ae. aegypti*, including longevity, body size, propensity to host-seek and blood-feed, and reproductive capacity. Because *E. aedis* is also highly specific to *Ae. aegypti* and is incapable of completing its full life cycle in any other mosquito species, *E. aedis* merits investigation as a novel tool for biological vector control. In the present study, we queried the effect of *E. aedis* infection on the bacterial microbiota of adult female *Ae. aegypti* using high-throughput amplicon sequencing of the 16S rRNA gene. Analysis of sequencing data revealed that the bacterial microbiota community is strikingly robust to *E. aedis* infection, as we observed no significant effect on alpha or beta diversity, differential abundance of any taxa, predicted metabolic function profile, or overall bacterial load. The data show that *E. aedis*, despite dramatically impacting the health and fitness of the adult female mosquito, does not affect the microbiota. These results provide unique insight into tripartite relationships (or lack thereof) between hosts, pathogens, and the microbiota.
