## Supplementary material for "The *Aedes aegypti* bacterial microbiota is robust to infection with the obligate microsporidian parasite *Edhazardia aedis*": File S2

	inf	meso	raw	polyg	primer	adapter	contams	filterandtrim	denoise	merge	chimera	chloro.mito.NA	decontam	preprocess
1.inf-1	infected	1	274562	274157	250818	250794	250785	101272	100622.5	98369	81813	81234	81108	81094
1.inf-2	infected	1	306945	306445	288796	288776	288758	131122	130181.5	123994	113363	111837	111829	111818
1.inf-3	infected	1	239560	239153	232588	232575	232555	87459	86994.5	83759	78685	78453	78412	78367
1.inf-4	infected	1	179940	179613	176789	176784	176759	122686	122135	117699	108148	108127	108121	108092
1.inf-5	infected	1	258172	257785	247842	247832	247803	167127	166465	162915	130741	130620	130586	130580
1.inf-6	infected	1	274363	273862	260238	259866	259853	109178	108339	103948	93483	92826	92798	92786
1.inf-7	infected	1	249487	249076	242298	242291	242256	158146	157529	149693	142923	142850	142829	142809
1.inf-8	infected	1	239680	239298	229252	229245	229224	141350	140471.5	135211	119108	118936	118872	118863
1.uninf-1	uninfected	1	320595	320106	314892	314886	314858	196985	195895.5	186653	176196	171463	171458	171428
1.uninf-2	uninfected	1	328005	327430	319827	319823	319782	178848	177657.5	168617	158066	157443	157390	157383
1.uninf-3	uninfected	1	224449	224066	220039	220036	220029	129364	128674.5	124298	117291	116977	116969	116949
1.uninf-4	uninfected	1	180068	179702	176894	176893	176885	110057	109350	105284	102246	101590	101584	101560
1.uninf-5	uninfected	1	237071	236694	235580	235580	235561	155108	153938	147982	140744	137743	137717	137695
1.uninf-6	uninfected	1	264087	263611	262321	262317	262290	172436	171307.5	165051	155240	154594	154184	154169
1.uninf-7	uninfected	1	274820	274378	265559	265555	265545	134309	133356	128131	121923	121216	121176	121145
1.uninf-8	uninfected	1	551637	550550	538303	538285	538251	149222	148519	144707	133093	132908	132813	132783
2.inf-1	infected	2	287248	286780	281935	281932	281916	196019	195032.5	186912	173631	173452	173450	173428
2.inf-2	infected	2	187696	187386	186007	186007	185999	123073	122030	118095	110177	108367	108367	108359
2.inf-3	infected	2	209793	209435	207745	207743	207732	143674	142615	138083	132445	132411	132400	132392
2.inf-4	infected	2	293931	293403	270253	270220	270198	140316	139371	133789	125908	125375	125369	125339
2.inf-5	infected	2	439572	438908	419122	419102	419063	220717	220445.5	211688	145031	144401	144392	144388
2.inf-6	infected	2	314108	313538	295596	295574	295546	149492	148574	141927	129058	125163	125148	125107
2.inf-7	infected	2	376284	375668	346826	346804	346788	148956	148160	141490	126676	124862	124831	124803
2.inf-8	infected	2	219175	218829	214830	214828	214816	139316	138323.5	132846	122861	122802	122727	122700
2.uninf-1	uninfected	2	391174	390562	372848	372827	372811	201856	200764.5	193303	181487	181252	181250	181229
2.uninf-2	uninfected	2	344974	344369	334001	333983	333961	209161	208185.5	199754	187296	186777	186772	186765
2.uninf-3	uninfected	2	300580	300043	290151	290140	290125	166745	165839	159943	154973	154442	154349	154338
2.uninf-4	uninfected	2	223786	223360	216926	216920	216901	124117	123406.5	118557	113743	113060	113059	113039
2.uninf-5	uninfected	2	382726	382102	370814	370803	370794	224472	224221	214787	161458	161434	161420	161408
2.uninf-6	uninfected	2	257257	256837	248969	248963	248950	152681	151805.5	148393	139372	139322	139304	139270
2.uninf-7	uninfected	2	328913	328382	318981	318968	318955	193738	192800	186387	179832	176879	176698	176663
2.uninf-8	uninfected	2	294930	294341	291854	291850	291830	181131	179864	172990	168127	167611	167513	167499
3.inf-1	infected	3	250306	249905	247819	247815	247812	167719	166922.5	161820	155005	154508	154402	154374
3.inf-2	infected	3	250593	250130	248914	248913	248907	157559	156414.5	151719	142646	142089	142030	142008
3.inf-3	infected	3	183306	183014	182030	182028	182023	112320	111279	105871	100398	99827	99726	99700
3.inf-4	infected	3	155063	154739	154165	154165	154161	96841	95702.5	91583	87057	86907	86893	86876
3.inf-5	infected	3	226061	225640	223956	223955	223937	140363	139094	132970	120518	120151	120128	120102
3.inf-6	infected	3	247383	246956	245782	245779	245772	156323	154873.5	149506	137412	134676	134529	134513
3.inf-7	infected	3	245862	245425	243710	243707	243705	158032	156968.5	150923	141697	141559	141525	141483
3.inf-8	infected	3	233226	232806	231131	231129	231106	128153	127111	122292	113973	113329	112958	112931
3.uninf-1	uninfected	3	162126	161859	153844	153835	153830	82116	81669.5	78046	72173	71687	71559	71548
3.uninf-2	uninfected	3	104714	104536	93608	93595	93588	36839	36238	33353	29292	29167	28944	28927
3.uninf-3	uninfected	3	88842	88689	82975	82968	82965	40033	39433.5	36144	32767	32577	32419	32354
3.uninf-4	uninfected	3	25993	25942	23643	23642	23642	9438	9146.5	8412	7649	7603	7470	7444
3.uninf-5	uninfected	3	175641	175374	162922	162908	162903	87046	86959	82338	40529	40434	40311	40298
3.uninf-6	uninfected	3	195297	194991	193714	193713	193710	129582	128794	125139	121547	119917	119683	119667
3.uninf-7	uninfected	3	246137	245740	242832	242829	242817	164366	163128.5	156479	151244	150917	150609	150550
sum	both		12046138	12025615	11659939	11659183	11658457	6626863	6586608	6331850	5779045	5741775	5738081	5737023
mean	both		256300.8085	255864.1489	248083.8085	248067.7234	248052.2766	140997.0851	140140.5957	134720.2128	122958.4043	122165.4255	122086.8298	122064.3191
median	both		249487	249076	245782	245779	245772	143674	142615	138083	126676	125163	125148	125107
sd	both		89451.44707	89297.14122	85941.4891	85936.6841	85930.53443	45283.37233	45178.43621	43614.0522	40272.38609	39996.74415	40012.52095	40014.27189
inf.sum	inf		6142316	6131951	5928442	5927864	5927474	3397213	3375655	3247102	2932757	2914762	2913430	2912912
inf.mean	inf		255929.8333	255497.9583	247018.4167	246994.3333	246978.0833	141550.5417	140652.2917	135295.9167	122198.2083	121448.4167	121392.9167	121371.3333
inf.median	inf		248435	248016	244746	244743	244738.5	140856.5	139921.25	134500	124384.5	123832	123779	123751.5
inf.sd	inf		62166.51689	62077.2902	55584.13144	55574.48279	55569.51273	30331.61422	30364.78346	29247.50355	23331.83788	23308.06848	23317.2082	23317.62128
uninf.sum	uninf		5903822	5893664	5731497	5731319	5730983	3229650	3210953	3084748	2846288	2827013	2824651	2824111
uninf.mean	uninf		256687.913	256246.2609	249195.5217	249187.7826	249173.1739	140419.5652	139606.6522	134119.4783	123751.6522	122913.6087	122810.913	122787.4348
uninf.median	uninf		257257	256837	248969	248963	248950	152681	151805.5	147982	139372	137743	137717	137695
uninf.sd	uninf		112649.4018	112444.7154	110502.3347	110499.4222	110492.0179	57663.4734	57473.66498	55518.09774	53110.8765	52685.89872	52707.40355	52710.01897
