## Supplementary material for "The *Aedes aegypti* bacterial microbiota is robust to infection with the obligate microsporidian parasite *Edhazardia aedis*": File S4

	X0_RpS7	X0_16S
1.uninf-1	1.11E-06	3.71E-08
1.uninf-2	NA	NA
1.uninf-3	7.21E-07	3.37E-09
1.uninf-4	NA	NA
1.uninf-5	3.90E-07	1.71E-09
1.uninf-6	8.23E-07	3.80E-08
1.uninf-7	7.48E-07	1.15E-08
1.uninf-8	4.33E-07	2.30E-08
1.inf-1	7.46E-07	3.72E-09
1.inf-2	7.98E-07	9.79E-09
1.inf-3	2.52E-07	3.27E-08
1.inf-4	1.42E-07	6.25E-08
1.inf-5	2.74E-07	4.28E-08
1.inf-6	NA	NA
1.inf-7	8.41E-07	1.89E-07
1.inf-8	5.05E-07	1.34E-08
2.uninf-1	6.30E-07	4.89E-09
2.uninf-2	3.53E-07	7.52E-09
2.uninf-3	5.63E-07	8.05E-09
2.uninf-4	1.93E-07	5.73E-09
2.uninf-5	NA	NA
2.uninf-6	3.62E-07	2.50E-09
2.uninf-7	2.58E-07	1.36E-09
2.uninf-8	1.69E-07	1.22E-08
2.inf-1	4.30E-07	8.54E-09
2.inf-2	8.21E-07	3.15E-09
2.inf-3	2.72E-07	3.86E-09
2.inf-4	NA	NA
2.inf-5	5.74E-07	4.42E-09
2.inf-6	9.17E-07	6.29E-09
2.inf-7	5.57E-07	2.80E-09
2.inf-8	7.20E-07	5.05E-09
3.uninf-1	4.87E-07	1.15E-08
3.uninf-2	4.89E-07	2.16E-09
3.uninf-3	6.40E-07	8.03E-09
3.uninf-4	7.76E-07	4.01E-09
3.uninf-5	8.19E-07	1.21E-08
3.uninf-6	7.87E-07	5.27E-09
3.uninf-7	4.78E-07	3.90E-09
3.inf-1	4.02E-07	6.36E-09
3.inf-2	8.66E-07	2.65E-09
3.inf-3	7.70E-07	4.29E-09
3.inf-4	6.08E-07	4.85E-09
3.inf-5	9.37E-07	1.40E-08
3.inf-6	7.80E-07	2.60E-09
3.inf-7	7.62E-07	3.91E-09
3.inf-8	1.14E-06	1.01E-08
